# Sourdough starter-inspired living materials grown from probiotic consortia with engineered division-of-labor

**DOI:** 10.1101/2025.10.09.681537

**Authors:** Shuchen Wang, Yiqi Xu, Yuewei Zhan, Martin Echavarria Galindo, Sherman Cheuk Yui Chau, Liang Cui, William M. Shaw, Wen Jun Xie, Hor Yue Tan, Chengyuan Lin, Xue Jiang, Zhaoxiang Bian, Peter Dedon, George M. Church, Timothy K. Lu, Tzu-Chieh Tang, Yong Lai

## Abstract

Genetic circuits enable precise control over cellular behavior. As circuits become more complex, implementing them within a single cell population becomes difficult. Tasks can instead be distributed in engineered consortia. However, selecting appropriate consortia and harnessing the natural traits of each species for such a division of labor remain unsolved challenges. Here, we report the creation of SINERGY, an engineered synthetic sourdough starter in which functional modules are distributed between the two constituent species. These modules, consisting of sensing, communication, and response, enable *in vitro* biosensing and *in vivo* drug delivery and modulate the gut ecosystem in an animal disease model. SINERGY not only preserves the safety and health-promoting properties of the natural components but also endows microbes with programmable functionalities, facilitating broad applications in biomedicine.
