## Supplementary material for "Sourdough starter-inspired living materials grown from probiotic consortia with engineered division-of-labor": Table S1

### Sheet: Plasmids
Name	Description	Related figures	Strain
ylF198	pMSP3535-P48-sp0297-Amylase-Tnis	2B	Lp WCFS1
ylF199	pMSP3535-P48-sp2598-Amylase-Tnis	2B	Lp WCFS1
ylF200	pMSP3535-P48-sp2588-Amylase-Tnis	2B	Lp WCFS1
ylF201	pMSP3535-P48-spAmyL-Amylase-Tnis	2B, S3B, S3C	Lp WCFS1
ylF202	pMSP3535-P48-spAmyA-Amylase-Tnis	2B	Lp WCFS1
ylF163	pMSP3535-PhlF-P48-PphlFO1-mCherry-Tnis	2E, 2F, S5A	Lp WCFS1
ylF167	pMSP3535-PhlF-P48-PphlFO12-mCherry-Tnis	2E, 2F, S5A	Lp WCFS1
ylF159	pMSP3535-GFP-P48-PphlFO12-mCherry-Tnis	2E, 2F, S5A	Lp WCFS1
swF219	pSIP403-PsppA-sp0297-Nanoluc-TpepT	2G	Lp NC8
swF220	pSIP403-PsppA-sp2598-Nanoluc-TpepT	2G	Lp NC8
swF221	pSIP403-PsppA-sp2588-Nanoluc-TpepT	2G, 3D-3I	Lp NC8
swF222	pSIP403-PsppA-sp3050-Nanoluc-TpepT	2G	Lp NC8
swF223	pSIP403-PsppA-sp0373-Nanoluc-TpepT	2G	Lp NC8
swF340	pSIP403-PsppA-PphlFO12-mCherry-TpepT	2H-2J, S5C, S5D, S6	Lp NC8
swF115	pSIP403-phlF-P48-PsppA-mCherry-TpepT	3B, 3C, S5B	Lp NC8
swY008	PTDH3-phlF-P48-mfa-IP673-TENO1-URA3	3B, 3C	Sc BY4741
swY016	PREV1-Z3E-VP16AD-TTDH1-PGAL16xZ3BS-mfa-IP673-TTDH1-URA3	3D, 3E, 3F, S6A	Sc BY4741
swY014	PREV1-LexABD-CRY2-TTDH1-PLEXA-mfa-IP673-NanoLuc-Sed1-TTDH1-PTDH3-VP16-CIB1-TTDH1-URA3	3G, 3H, 3I, S6B	Sc BY4741
swY018	LexO(6x)-PLEU2m-mfa-IP673-TTDH1-PCCW12-STE2-TSSA1-PPGK1-GPA1-TENO2-PRAD27-LexA-PRD-TENO1-URA3	3J, 3K, 3L, S6C	Sc yWS677
swF314	pSIP403-P48-mCherry-TpepT	4A, 4B, S7	Lp NC8
swY002	PTDH3-mTurquoise2-TENO1-URA3	4A, S7A, S7B	Sc BY4741
swY020	PTDH3-sfGFP-TENO1-URA3	4B, S7C, S7D	Sc BY4741
	pVE6007-PtlpA-orfA/B-TpepT+IS1223 (P11-CmR-mCherry)	4C-4I, S8	Lp NC8
swY032	LexO(6x)-PLEU2m-sfGFP-TTDH1-PALD6-Gpa1-Gai3-TENO2-PTDH3-P2Y2(human)-PRAD27-LexA-PRD-TENO1-URA3	5B, 5C, S9A	Sc yWS677
swY039	LexO(6x)-PLEU2m-sfGFP-TTDH1-PALD6-Gpa1-Gai3-TENO2-PTDH3-P2Y2(cat)-PRAD27-LexA-PRD-TENO1-URA3	5B, 5C, S9A	Sc yWS677
swY041	LexO(6x)-PLEU2m-mfa-IP673-TTDH1-PALD6-Gpa1-Gai3-TENO2-PTDH3-P2Y2(cat)-PRAD27-LexA-PRD-TENO1-URA3	5C	Sc yWS677
swY047	LexO(6x)-PLEU2m-sfGFP-TTDH1-PALD6-Gpa1-Gai3-TENO2-PTDH3-P2Y2(cat, F58I)-PRAD27-LexA-PRD-TENO1-URA3	5B, 5C, S9A	Sc yWS677
swY048	LexO(6x)-PLEU2m-mfa-IP673-TTDH1-PALD6-Gpa1-Gai3-TENO2-PTDH3-P2Y2(cat, F58I)-PRAD27-LexA-PRD-TENO1-URA3	5D-5F, S9A	Sc yWS677
swF414	pSIP403-PsppA-sp0297-mIL-10-TpepT	6B	Lp NC8
swF415	pSIP403-PsppA-sp2598-mIL-10-TpepT	6B	Lp NC8
swF416	pSIP403-PsppA-sp2588-mIL-10-TpepT	6B	Lp NC8
swF417	pSIP403-PsppA-sp3050-mIL-10-TpepT	6B	Lp NC8
swF418	pSIP403-PsppA-sp0297-hElafin-TpepT	6B	Lp NC8
swF419	pSIP403-PsppA-sp2598-hElafin-TpepT	6B	Lp NC8
swF420	pSIP403-PsppA-sp2588-hElafin-TpepT	6B	Lp NC8
swF421	pSIP403-PsppA-sp3050-hElafin-TpepT	6B	Lp NC8
swF422	pSIP403-PsppA-sp0297-mSLPI-TpepT	6B	Lp NC8
swF423	pSIP403-PsppA-sp2958-mSLPI-TpepT	6B	Lp NC8
swF424	pSIP403-PsppA-sp2588-mSLPI-TpepT	6B	Lp NC8
swF425	pSIP403-PsppA-sp3050-mSLPI-TpepT	6B	Lp NC8
swF454	pSIP403-PsppA-sp3050-mIL-10-TpepT-tetM	6B	Lp NC8
swF455	pSIP403-PsppA-sp0297-hElafin-TpepT-tetM	6B	Lp NC8
swY006	PTDH3-mfa-Amylase-TENO1-URA3	S4	Sc BY4741
swF319	pSIP403-PphlFO12-PsppA-mCherry-TpepT	S5C, S5D	Lp NC8
swY023	PFUS1-mfa-sfGFP-TTDH1-PPGK1-Gpa1-Gai3-TENO2-PTDH3-P2Y2(human)-PRAD27-STE12-TENO1-URA3	S9A, S9B	Sc yWS677
swY024	LexO(6x)-PLEU2m-sfGFP-TTDH1-PPGK1-Gpa1-Gai3-TENO2-PTDH3-P2Y2(human)-PRAD27-LexA-PRD-TENO1-URA3	S9A, S9B	Sc yWS677
swY036	LexO(6x)-PLEU2m-sfGFP-TTDH1-PALD6-Gpa1-Gai3-TENO2-PTDH3-P2Y2(mouse)-PRAD27-LexA-PRD-TENO1-URA3	S9A, S9B	Sc yWS677
swY037	LexO(6x)-PLEU2m-sfGFP-TTDH1-PALD6-Gpa1-Gai3-TENO2-PTDH3-P2Y2(olive baboon)-PRAD27-LexA-PRD-TENO1-URA3	S9A, S9B	Sc yWS677
swY038	LexO(6x)-PLEU2m-sfGFP-TTDH1-PALD6-Gpa1-Gai3-TENO2-PTDH3-P2Y2(green monkey)-PRAD27-LexA-PRD-TENO1-URA3	S9A, S9B	Sc yWS677
swY045	LexO(6x)-PLEU2m-sfGFP-TTDH1-PALD6-Gpa1-Gai3-TENO2-PTDH3-P2Y2(cat, Q165H)-PRAD27-LexA-PRD-TENO1-URA3	S9A, S9B	Sc yWS677
swY046	LexO(6x)-PLEU2m-sfGFP-TTDH1-PALD6-Gpa1-Gai3-TENO2-PTDH3-P2Y2(cat, Q165H)-PRAD27-LexA-PRD-TENO1-URA3	S9A, S9B	Sc yWS677
swY058	LexO(6x)-PLEU2m-sfGFP-TTDH1-PALD6-Gpa1-Gai3-TENO2-PTDH3-P2Y2(cat, F58I)-PRAD27-LexA-PRD-TENO1-URA3	S9C	Sc yWS677
swY059	LexO(6x)-PLEU2m-sfGFP-TTDH1-PRNR1-Gpa1-Gai3-TENO2-PTDH3-P2Y2(cat, F58I)-PRAD27-LexA-PRD-TENO1-URA3	S9C	Sc yWS677
swY055	LexO(6x)-PLEU2m-sfGFP-TTDH1-PHHF1-Gpa1-Gai3-TENO2-PTDH3-P2Y2(cat, F58I)-PRAD27-LexA-PRD-TENO1-URA3	S9C	Sc yWS677
swY052	LexO(6x)-PLEU2m-sfGFP-TTDH1-PHHF2-Gpa1-Gai3-TENO2-PTDH3-P2Y2(cat, F58I)-PRAD27-LexA-PRD-TENO1-URA3	S9C	Sc yWS677
swY051	LexO(6x)-PLEU2m-sfGFP-TTDH1-PPGK1-Gpa1-Gai3-TENO2-PTDH3-P2Y2(cat, F58I)-PRAD27-LexA-PRD-TENO1-URA3	S9C	Sc yWS677
swY057	LexO(6x)-PLEU2m-sfGFP-TTDH1-PRPL18B-Gpa1-Gai3-TENO2-PTDH3-P2Y2(cat, F58I)-PRAD27-LexA-PRD-TENO1-URA3	S9C	Sc yWS677
swY054	LexO(6x)-PLEU2m-sfGFP-TTDH1-PTEF2-Gpa1-Gai3-TENO2-PTDH3-P2Y2(cat, F58I)-PRAD27-LexA-PRD-TENO1-URA3	S9C	Sc yWS677
swY053	LexO(6x)-PLEU2m-sfGFP-TTDH1-PTEF1-Gpa1-Gai3-TENO2-PTDH3-P2Y2(cat, F58I)-PRAD27-LexA-PRD-TENO1-URA3	S9C	Sc yWS677
swY042	LexO(6x)-PLEU2m-sfGFP-TTDH1-PTEF1-Gpa1o-TENO2-PTDH3-HCA2-PRAD27-LexA-PRD-TENO1-URA3	S9D	Sc yWS677
swY043	LexO(6x)-PLEU2m-sfGFP-TTDH1-PTEF2-Gpa1o-TENO2-PTDH3-HCA2-PRAD27-LexA-PRD-TENO1-URA3	S9D	Sc yWS677
swY035	LexO(6x)-PLEU2m-sfGFP-TTDH1-PPGK1-Gpa1o-TENO2-PTDH3-HCA2-PRAD27-LexA-PRD-TENO1-URA3	S9D	Sc yWS677
swY044	LexO(6x)-PLEU2m-sfGFP-TTDH1-PRPL18B-Gpa1o-TENO2-PTDH3-HCA2-PRAD27-LexA-PRD-TENO1-URA3	S9D	Sc yWS677
swY049	LexO(6x)-PLEU2m-mfa-IP673-TTDH1-PPGK1-Gpa1o-TENO2-PTDH3-HCA2-PRAD27-LexA-PRD-TENO1-URA3	S9E, S9F	Sc yWS677

### Sheet: Oligonucleotides 
Name	Description	Sequence
swD579	Tn colony PCR - amplify Tn Fwd	GGTTTCAAAAGGGGAGGAGG
swD580	Tn colony PCR - amplify Tn Rev	GCTTCGCAACGTTCAAATCC
swD646	Tn colony PCR - amplify donor backbone Fwd	TGACCGAATTTATGCCGCTG
swD647	Tn colony PCR - amplify donor backbone Rev	CCCACATCAATGCAGCCAAT
swD559	Tn arbitrary PCR - round 1 Fwd	TGAGCTCAAACAATAGGCC
swD502	Tn arbitrary PCR - round 1 Rev1	CCGGGAGCGGATTTGAACGTTG
swD503	Tn arbitrary PCR - round 1 Rev2	GGCCACGCGTCGACTAGTACNNNNNNNNNNGATAT
swD504	Tn arbitrary PCR - round 2 Fwd	GGCCACGCGTCGACTAGTACNNNNNNNNNNACGCC
swD505	Tn arbitrary PCR - round 2 Rev	GGCCACGCGTCGACTAGTAC
begin1	Tn-seq capture probe	ATAATGAAGTGCCTCATAATTGTTAGACATAAAATCTAATAATTATGAGGTATTTTTTTAGATCTAGCGCTATAGTTGTTGACAGAATGGACATACTATGATATATTGTTGCTATAGCGA
begin2	Tn-seq capture probe	CATAAAATCTAATAATTATGAGGTATTTTTTTAGATCTAGCGCTATAGTTGTTGACAGAATGGACATACTATGATATATTGTTGCTATAGCGAGGAGAAGATTTGTTATGGTATTTGAAA
begin3	Tn-seq capture probe	TTTTTAGATCTAGCGCTATAGTTGTTGACAGAATGGACATACTATGATATATTGTTGCTATAGCGAGGAGAAGATTTGTTATGGTATTTGAAAAAATTGATAAAAATAGTTGGAACAGAA
begin4	Tn-seq capture probe	GACAGAATGGACATACTATGATATATTGTTGCTATAGCGAGGAGAAGATTTGTTATGGTATTTGAAAAAATTGATAAAAATAGTTGGAACAGAAAAGAGTATTTTGACCACTACTTTGCA
end1	Tn-seq capture probe	TCTGTTGTTTGTCGGTGAACGCTCTCCTGAGTAGGACAAATCCGCCGGGAGCGGATTTGAACGTTGCGAAGCAACGGCCCGGAGGGTGGCGGGCAGGACGCCCGCCATAAACTGCCAGGC
end2	Tn-seq capture probe	TGAGTAGGACAAATCCGCCGGGAGCGGATTTGAACGTTGCGAAGCAACGGCCCGGAGGGTGGCGGGCAGGACGCCCGCCATAAACTGCCAGGCATCAAATTAAGCAGAAGGCCATCCTGA
end3	Tn-seq capture probe	ATTTGAACGTTGCGAAGCAACGGCCCGGAGGGTGGCGGGCAGGACGCCCGCCATAAACTGCCAGGCATCAAATTAAGCAGAAGGCCATCCTGACGGATGGCCTTTTAATTTTATAAATGT
end4	Tn-seq capture probe	GGAGGGTGGCGGGCAGGACGCCCGCCATAAACTGCCAGGCATCAAATTAAGCAGAAGGCCATCCTGACGGATGGCCTTTTAATTTTATAAATGTCTAACTTTTCTATGGCACTTCATAAT
